# Systematic comparison of developmental GRNs explains how novelty is incorporated in early development

**DOI:** 10.1101/2020.08.07.231464

**Authors:** Gregory A. Cary, Brenna S. McCauley, Olga Zueva, Joseph Pattinato, William Longabaugh, Veronica F. Hinman

**Affiliations:** Department of Biological Sciences, Carnegie Mellon University, Pittsburgh. PA. 15213 USA; The Jackson Laboratory, Bar Harbor, ME, USA; Huffington Center on Aging, Baylor College of Medicine, 1 Baylor Plaza, Houston, TX 77030, USA; Institute for Systems Biology, Seattle, WA, USA

## Abstract

The impressive array of morphological diversity among animal taxa represents the product of millions of years of evolution. Morphology is the output of development, therefore phenotypic evolution arises from changes to the topology of the gene regulatory networks (GRNs) that control the highly coordinated process of embryogenesis^1^. While genetic variation can arise anywhere in the genome and affect any part of an individual GRN, the need to form a viable embryo provides a constraint on the types of variation that pass the filter of selection. A particular challenge in understanding the origins of animal diversity lies in determining how GRNs incorporate novelty while preserving the overall stability of the network, and hence, embryonic viability. Here we assemble a comprehensive GRN, consisting of 42 genes (nodes) and 84 interactions (edges), for the model of endomesoderm specification in the sea star from zygote through gastrulation that corresponds to the GRN for sea urchin development of equivalent territories and stages^2^. Using these detailed models we make the first systems-level comparison of early development and examine how novelty is incorporated into GRNs. We show how the GRN is resilient to the introduction of a transcription factor, *pmar1*, the inclusion of which leads to a switch between two stable modes of Delta-Notch signaling. Signaling pathways can function in multiple modes and we propose that GRN changes that lead to switches between modes may be a common evolutionary mechanism for changes in embryogenesis. Our data additionally proposes a model in which evolutionarily conserved network motifs, or kernels, may function throughout development to stabilize these signaling transitions.
