## Supplemental table S4 for "Systematic comparison of developmental GRNs explains how novelty is incorporated in early development"

### Sheet: node_expression
ID	Name	PMI (v2.0)	Ref	Expression Evidence
60	Alx1	PMI_001317	McCauley, Wright, Exner, Kitazawa, Hinman; Evodevo (2012); DOI 10.1186/2041-9139-3-17	WMISH: 24-96h [FIGURE 3]
78	Blimp1	PMI_004179	Hinman, Davidson; Gene Expr Pat (2003); DOI 10.1016/S1567-133X(03)00083-8	qPCR: 0-48h [FIGURE 3] WMISH: 24-80h [FIGURE 4]
78	Blimp1	PMI_004179	McCauley, Akyar, Saad, Hinman; Devel (2015); DOI: 10.1242/dev.113043	qPCR: 0-24h [FIGURE 1], WMISH: 16-26h [FIGURE 2]
78	Blimp1	PMI_004179	Gildor, Cary, Lalzar, Hinman, Ben-Tabou de-Leon; Sci Rep (2019); DOI: 10.1038/s41598-019-52577-9	RNA-seq: view online at echinobase.org/shiny/quantdevPm
78	Blimp1	PMI_004179	Fresques, Zazueta-Novoa, Reich, Wessel; Dev Dyn (2014); DOI: 10.1002/dvdy.24038	WMISH: 0-120h [FIGURE 3]
29	Bra	PMI_009363	Hinman, Nguyen, Cameron, Davidson; PNAS (2003); DOI 10.1073/pnas.2235868100	WMISH: 24-80h [SUPP FIG 8]
29	Bra	PMI_009363	McCauley, Akyar, Saad, Hinman; Devel (2015); DOI: 10.1242/dev.113043	qPCR: 0-24h [FIGURE 1], WMISH: 16-26h [FIGURE 2]
29	Bra	PMI_009363	Gildor, Cary, Lalzar, Hinman, Ben-Tabou de-Leon; Sci Rep (2019); DOI: 10.1038/s41598-019-52577-9	RNA-seq: view online at echinobase.org/shiny/quantdevPm
732	Cdx	PMI_021439	Annunziata, Martinez, Arnone; BMC Biol (2013); DOI: 10.1186/1741-7007-11-68	qPCR: 0-144h [FIGURE 2], WMISH: 24-120h [FIGURE 3] and 48-96h [FIGURE 4]
732	Cdx	PMI_021439	Gildor, Cary, Lalzar, Hinman, Ben-Tabou de-Leon; Sci Rep (2019); DOI: 10.1038/s41598-019-52577-9	RNA-seq: view online at echinobase.org/shiny/quantdevPm
822	Dac	PMI_021919	-- this study --
822	Dac	PMI_021919	Gildor, Cary, Lalzar, Hinman, Ben-Tabou de-Leon; Sci Rep (2019); DOI: 10.1038/s41598-019-52577-9	RNA-seq: view online at echinobase.org/shiny/quantdevPm
127	Delta	PMI_013092	Hinman, Davidson; PNAS (2007); DOI 10.1073 pnas.0709994104	WMISH: 24-72h [FIGURE 1]
127	Delta	PMI_013092	McCauley, Akyar, Saad, Hinman; Devel (2015); DOI: 10.1242/dev.113043	qPCR: 0-24h [FIGURE 1]
127	Delta	PMI_013092	Gildor, Cary, Lalzar, Hinman, Ben-Tabou de-Leon; Sci Rep (2019); DOI: 10.1038/s41598-019-52577-9	RNA-seq: view online at echinobase.org/shiny/quantdevPm
127	Delta	PMI_013092	-- this study --	WMISH: 24-36h [FIGURE 1]
495	DN_intercell	* inferred *	* inferred *
112	Dri	PMI_028196	Gildor, Cary, Lalzar, Hinman, Ben-Tabou de-Leon; Sci Rep (2019); DOI: 10.1038/s41598-019-52577-9	RNA-seq: view online at echinobase.org/shiny/quantdevPm
770	elav	PMI_020021	Yankura, Koechlein, Cryan, Cheatle, Hinman; PNAS (2013); DOI 10.1073/pnas.1220903110	WMISH: 48-83h [FIGURE 1], qPCR: 48h and 72h [SUPP FIG 4]
770	elav	PMI_020021	Gildor, Cary, Lalzar, Hinman, Ben-Tabou de-Leon; Sci Rep (2019); DOI: 10.1038/s41598-019-52577-9	RNA-seq: view online at echinobase.org/shiny/quantdevPm
5	Erg	PMI_028115	McCauley, Weideman, Hinman; Dev Biol (2010); DOI 10.1016/j.ydbio.2009.11.020	WMISH: blastula & mid-gastrula [FIGURE 1]
5	Erg	PMI_028115	McCauley, Akyar, Saad, Hinman; Devel (2015); DOI: 10.1242/dev.113043	qPCR: 0-24h [FIGURE 1], WMISH: 16h and 26h [FIGURE 2] and 20h and 26h [SUPP FIG 1]
5	Erg	PMI_028115	-- this study --	WMISH: 24-48h [FIGURE 2] and [SUPP FIG 4]
89	Ets1	PMI_011634	Hinman, Davidson; PNAS (2007); DOI 10.1073 pnas.0709994104	WMISH: 24-72h [SUPP FIG 8]
89	Ets1	PMI_011634	McCauley, Akyar, Saad, Hinman; Devel (2015); DOI: 10.1242/dev.113043	qPCR: 0-24h [FIGURE 1], WMISH: 16-26h [FIGURE 2]
89	Ets1	PMI_011634	Gildor, Cary, Lalzar, Hinman, Ben-Tabou de-Leon; Sci Rep (2019); DOI: 10.1038/s41598-019-52577-9	RNA-seq: view online at echinobase.org/shiny/quantdevPm
89	Ets1	PMI_011634	-- this study --	WMISH: 24-48h [FIGURE 2] and [SUPP FIG 4] and [SUPP FIG 5]
559	Eya	PMI_026537	Yankura, Martik, Jennings, Hinman; BMC Biol (2010); DOI 10.1186/1741-7007-8-143	WMISH: 24-72h [FIGURE 5]
559	Eya	PMI_026537	Gildor, Cary, Lalzar, Hinman, Ben-Tabou de-Leon; Sci Rep (2019); DOI: 10.1038/s41598-019-52577-9	RNA-seq: view online at echinobase.org/shiny/quantdevPm
16	FoxA	PMI_030300	Hinman, Nguyen, Cameron, Davidson; PNAS (2003); DOI 10.1073/pnas.2235868100	qPCR: 0-48h [FIGURE 5], WMISH: 24-80h [SUPP FIG 7],
16	FoxA	PMI_030300	Yankura, Koechlein, Cryan, Cheatle, Hinman; PNAS (2013); DOI 10.1073/pnas.1220903110	WMISH: 48h and 72h [SUPP FIG 7]
16	FoxA	PMI_030300	McCauley, Akyar, Saad, Hinman; Devel (2015); DOI: 10.1242/dev.113043	qPCR: 0-24h [FIGURE 1], WMISH: 16-26h [FIGURE 2]
16	FoxA	PMI_030300	Gildor, Cary, Lalzar, Hinman, Ben-Tabou de-Leon; Sci Rep (2019); DOI: 10.1038/s41598-019-52577-9	RNA-seq: view online at echinobase.org/shiny/quantdevPm
514	FoxG	PMI_006030	Yankura, Koechlein, Cryan, Cheatle, Hinman; PNAS (2013); DOI 10.1073/pnas.1220903110	WMISH: 43-83h [FIGURE 2] and [SUPP FIG 8], qPCR: 48h and 72h [SUPP FIG 4]
514	FoxG	PMI_006030	McCauley, Akyar, Saad, Hinman; Devel (2015); DOI: 10.1242/dev.113043	qPCR: 0-24h [FIGURE 1], WMISH: 26h [FIGURE 2] and [FIGURE 6]
514	FoxG	PMI_006030	Gildor, Cary, Lalzar, Hinman, Ben-Tabou de-Leon; Sci Rep (2019); DOI: 10.1038/s41598-019-52577-9	RNA-seq: view online at echinobase.org/shiny/quantdevPm
743	FoxJ1	PMI_012193	Yankura, Martik, Jennings, Hinman; BMC Biol (2010); DOI 10.1186/1741-7007-8-143	WMISH: 24h [FIGURE 2] 48h and 72h [FIGURE 3]
743	FoxJ1	PMI_012193	Gildor, Cary, Lalzar, Hinman, Ben-Tabou de-Leon; Sci Rep (2019); DOI: 10.1038/s41598-019-52577-9	RNA-seq: view online at echinobase.org/shiny/quantdevPm
50	FoxN2/3	PMI_016637	McCauley, Weideman, Hinman; Dev Biol (2010); DOI 10.1016/j.ydbio.2009.11.020	WMISH: blastula & mid-gastrula [FIGURE 1]
50	FoxN2/3	PMI_016637	McCauley, Akyar, Saad, Hinman; Devel (2015); DOI: 10.1242/dev.113043	qPCR: 0-24h [FIGURE 1], WMISH: 20h [FIGURE 2] and [SUPP FIG 1]
50	FoxN2/3	PMI_016637	Gildor, Cary, Lalzar, Hinman, Ben-Tabou de-Leon; Sci Rep (2019); DOI: 10.1038/s41598-019-52577-9	RNA-seq: view online at echinobase.org/shiny/quantdevPm
739	Frz1/2/7	PMI_030325	McCauley, Akyar, Filliger, Hinman; Gene Expr Pat (2013); DOI: 10.1016/j.gep.2013.07.007	qPCR: 0-72h [FIGURE 2], WMISH: 24h [FIGURE 3] 36h [FIGURE 4] 48h [FIGURE 5] 72h [FIGURE 6]
740	Frz5/8	PMI_026182	McCauley, Akyar, Filliger, Hinman; Gene Expr Pat (2013); DOI: 10.1016/j.gep.2013.07.007	qPCR: 0-72h [FIGURE 2], WMISH: 24h [FIGURE 3] 36h [FIGURE 4] 48h [FIGURE 5] 72h [FIGURE 6]
740	Frz5/8	PMI_026182	Gildor, Cary, Lalzar, Hinman, Ben-Tabou de-Leon; Sci Rep (2019); DOI: 10.1038/s41598-019-52577-9	RNA-seq: view online at echinobase.org/shiny/quantdevPm
741	Frz9/10	PMI_018307	McCauley, Akyar, Filliger, Hinman; Gene Expr Pat (2013); DOI: 10.1016/j.gep.2013.07.007	qPCR: 0-72h [FIGURE 2], WMISH: 24h [FIGURE 3] 36h [FIGURE 4] 48h [FIGURE 5] 72h [FIGURE 6]
741	Frz9/10	PMI_018307	Gildor, Cary, Lalzar, Hinman, Ben-Tabou de-Leon; Sci Rep (2019); DOI: 10.1038/s41598-019-52577-9	RNA-seq: view online at echinobase.org/shiny/quantdevPm
513	Gata1/2/3	PMI_017988	Hinman, Davidson; PNAS (2007); DOI 10.1073 pnas.0709994104	WMISH: 26-36h [SUPP FIG 7]
513	Gata1/2/3	PMI_017988	McCauley, Akyar, Saad, Hinman; Devel (2015); DOI: 10.1242/dev.113043	qPCR: 0-24h [FIGURE 1], WMISH: 26h [FIGURE 6]
513	Gata1/2/3	PMI_017988	Gildor, Cary, Lalzar, Hinman, Ben-Tabou de-Leon; Sci Rep (2019); DOI: 10.1038/s41598-019-52577-9	RNA-seq: view online at echinobase.org/shiny/quantdevPm
515	Gata4/5/6	PMI_017316	Hinman, Davidson; Gene Expr Pat (2003); DOI 10.1016/S1567-133X(03)00082-6	WMISH: 24-80h [FIGURE 3]
515	Gata4/5/6	PMI_017316	Hinman, Nguyen, Cameron, Davidson; PNAS (2003); DOI 10.1073/pnas.2235868100	qPCR: 0-48h [FIGURE 5]
515	Gata4/5/6	PMI_017316	McCauley, Akyar, Saad, Hinman; Devel (2015); DOI: 10.1242/dev.113043	qPCR: 0-24h [FIGURE 1], WMISH: 26h [FIGURE 4]
515	Gata4/5/6	PMI_017316	-- this study --	WMISH: 24-56h [SUPP FIG 4]
101	Gene X	* inferred *	McCauley, Akyar, Saad, Hinman; Devel (2015); DOI: 10.1242/dev.113043	Inferred [FIGURE 6]
108	HesC	PMI_025610	McCauley, Akyar, Saad, Hinman; Devel (2015); DOI: 10.1242/dev.113043	qPCR: 0-24h [FIGURE 1]
108	HesC	PMI_025610	-- this study --	WMISH: 24-36h [FIGURE 1]
0	Hex	PMI_004563	McCauley, Weideman, Hinman; Dev Biol (2010); DOI 10.1016/j.ydbio.2009.11.020	WMISH: blastula & mid-gastrula [FIGURE 1]
0	Hex	PMI_004563	McCauley, Akyar, Saad, Hinman; Devel (2015); DOI: 10.1242/dev.113043	qPCR: 0-24h [FIGURE 1], WMISH: 20-26h [FIGURE 2]
742	Hnf6	PMI_030156	Otim, Hinman, Davidson; Gene Expr Pat (2005); DOI 10.1016/j.modgep.2004.09.009	qPCR @ 0-72 hpf [FIGURE 4] and WMISH through 7 dpf [FIGURE 5]
742	Hnf6	PMI_030156	Yankura, Koechlein, Cryan, Cheatle, Hinman; PNAS (2013); DOI 10.1073/pnas.1220903110
742	Hnf6	PMI_030156	Gildor, Cary, Lalzar, Hinman, Ben-Tabou de-Leon; Sci Rep (2019); DOI: 10.1038/s41598-019-52577-9	RNA-seq: view online at echinobase.org/shiny/quantdevPm
731	Klf13	PMI_028080	Yankura, Martik, Jennings, Hinman; BMC Biol (2010); DOI 10.1186/1741-7007-8-143	WMISH: 24h [FIGURE 2] 48h and 72h [FIGURE 3]
731	Klf13	PMI_028080	Gildor, Cary, Lalzar, Hinman, Ben-Tabou de-Leon; Sci Rep (2019); DOI: 10.1038/s41598-019-52577-9	RNA-seq: view online at echinobase.org/shiny/quantdevPm
733	Lox	PMI_021438	Annunziata, Martinez, Arnone; BMC Biol (2013); DOI: 10.1186/1741-7007-11-68	qPCR: 0-144h [FIGURE 2], WMISH: 54-144h [FIGURE 3] and 48-96h [FIGURE 4]
763	Mat Otx	PMI_019187	Hinman, Nguyen, Davidson; Mech Dev (2003); DOI:10.1016/j.mod.2003.08.002	qPCR @ 0-48 hpf [FIGURE 4]
763	Mat Otx	PMI_019187	McCauley, Akyar, Saad, Hinman; Devel (2015); DOI: 10.1242/dev.113043	qPCR: 0-24h [FIGURE 1]
735	Nanos	PMI_027092	Fresques, Wessel; Devel (2018); DOI: 10.1242/dev.155663	qPCR: 0-120h [FIGURE 1], WMISH: 36-120h [FIGURE1]
735	Nanos	PMI_027092	Fresques, Zazueta-Novoa, Reich, Wessel; Dev Dyn (2014); DOI: 10.1002/dvdy.24038	WMISH: 0-120h [FIGURE 2]
492	NIC	-	* inferred *
744	Nk1	PMI_009167	Yankura, Martik, Jennings, Hinman; BMC Biol (2010); DOI 10.1186/1741-7007-8-143	WMISH: 24h [FIGURE 2]
744	Nk1	PMI_009167	Yankura, Koechlein, Cryan, Cheatle, Hinman; PNAS (2013); DOI 10.1073/pnas.1220903110	qPCR: 0-24h [SUPP FIG 4]
744	Nk1	PMI_009167	Gildor, Cary, Lalzar, Hinman, Ben-Tabou de-Leon; Sci Rep (2019); DOI: 10.1038/s41598-019-52577-9	RNA-seq: view online at echinobase.org/shiny/quantdevPm
736	Nodal	PMI_016553	Yankura, Koechlein, Cryan, Cheatle, Hinman; PNAS (2013); DOI 10.1073/pnas.1220903110	WMISH: 24h [SUPP FIG 7]
736	Nodal	PMI_016553	Fresques, Wessel; Devel (2018); DOI: 10.1242/dev.155663	WMISH: 30-72h [FIGURE1] and [SUPP FIG 1]
736	Nodal	PMI_016553	Gildor, Cary, Lalzar, Hinman, Ben-Tabou de-Leon; Sci Rep (2019); DOI: 10.1038/s41598-019-52577-9	RNA-seq: view online at echinobase.org/shiny/quantdevPm
736	Nodal	PMI_016553	Fresques, Zazueta-Novoa, Reich, Wessel; Dev Dyn (2014); DOI: 10.1002/dvdy.24038	WMISH: 0-120h [FIGURE 5]
243	Notch	PMI_011811	Gildor, Cary, Lalzar, Hinman, Ben-Tabou de-Leon; Sci Rep (2019); DOI: 10.1038/s41598-019-52577-9	RNA-seq: view online at echinobase.org/shiny/quantdevPm
11	nβCat-TCF	PMI_002467	McCauley, Akyar, Saad, Hinman; Devel (2015); DOI: 10.1242/dev.113043	IF and reporter expression [FIGURE 3]
34	Otx	PMI_019187	Hinman, Nguyen, Davidson; Mech Dev (2003); DOI:10.1016/j.mod.2003.08.002	qPCR @ 0-48 hpf [FIGURE 4] and WMISH through 80 hpf [FIGURE 5]
34	Otx	PMI_019187	Yankura, Koechlein, Cryan, Cheatle, Hinman; PNAS (2013); DOI 10.1073/pnas.1220903110	qPCR: 0-72h [SUPP FIG 4]
34	Otx	PMI_019187	McCauley, Akyar, Saad, Hinman; Devel (2015); DOI: 10.1242/dev.113043	qPCR: 0-24h [FIGURE 1]
771	Otx_bubble	-	* model *
487	Pax6	PMI_028207	Yankura, Martik, Jennings, Hinman; BMC Biol (2010); DOI 10.1186/1741-7007-8-143	WMISH: 96h [FIGURE 4] 24-72h [FIGURE 5]
487	Pax6	PMI_028207	Gildor, Cary, Lalzar, Hinman, Ben-Tabou de-Leon; Sci Rep (2019); DOI: 10.1038/s41598-019-52577-9	RNA-seq: view online at echinobase.org/shiny/quantdevPm
487	Pax6	PMI_028207	-- this study --	WMISH: 24 and 48h [SUPP FIG 4] and [SUPP FIG 6] and [SUPP FIG 7]
745	Pea	PMI_026975	Yankura, Martik, Jennings, Hinman; BMC Biol (2010); DOI 10.1186/1741-7007-8-143	WMISH: 24h [FIGURE 2] and 96h [FIGURE 4]
745	Pea	PMI_026975	Gildor, Cary, Lalzar, Hinman, Ben-Tabou de-Leon; Sci Rep (2019); DOI: 10.1038/s41598-019-52577-9	RNA-seq: view online at echinobase.org/shiny/quantdevPm
730	Six1/2	PMI_030068	-- this study --	WMISH: 48h [SUPP FIG 7]
486	Six3	PMI_030378	Yankura, Martik, Jennings, Hinman; BMC Biol (2010); DOI 10.1186/1741-7007-8-143	WMISH: 24h [FIGURE 2] 96h [FIGURE 4]
486	Six3	PMI_030378	Yankura, Koechlein, Cryan, Cheatle, Hinman; PNAS (2013); DOI 10.1073/pnas.1220903110	WMISH: 48h [FIGURE 2] qPCR: 0-72h [SUPP FIG 4]
486	Six3	PMI_030378	Gildor, Cary, Lalzar, Hinman, Ben-Tabou de-Leon; Sci Rep (2019); DOI: 10.1038/s41598-019-52577-9	RNA-seq: view online at echinobase.org/shiny/quantdevPm
486	Six3	PMI_030378	-- this study --	WMISH: 24-48h [FIGURE 2] and [SUPP FIG 4] and [SUPP FIG 6] and [SUPP FIG 7]
25	TBr	PMI_017047	Hinman, Nguyen, Cameron, Davidson; PNAS (2003); DOI 10.1073/pnas.2235868100	WMISH: 24-80h [SUPP FIG 9]
25	TBr	PMI_017047	Hinman, Nguyen, Davidson; Dev Biol (2007); DOI 10.1016/j.ydbio.2007.09.006	WMISH: 24h & 36h [FIGURE 1], qPCR: 0-48h [FIGURE 1]
25	TBr	PMI_017047	McCauley, Akyar, Saad, Hinman; Devel (2015); DOI: 10.1242/dev.113043	qPCR: 0-24h [FIGURE 1]
25	TBr	PMI_017047	Gildor, Cary, Lalzar, Hinman, Ben-Tabou de-Leon; Sci Rep (2019); DOI: 10.1038/s41598-019-52577-9	RNA-seq: view online at echinobase.org/shiny/quantdevPm
737	Tbx2/3	PMI_009065	Fresques, Wessel; Devel (2018); DOI: 10.1242/dev.155663	WMISH: 72h [FIGURE2]
737	Tbx2/3	PMI_009065	Gildor, Cary, Lalzar, Hinman, Ben-Tabou de-Leon; Sci Rep (2019); DOI: 10.1038/s41598-019-52577-9	RNA-seq: view online at echinobase.org/shiny/quantdevPm
18	Tgif	PMI_009201	McCauley, Weideman, Hinman; Dev Biol (2010); DOI 10.1016/j.ydbio.2009.11.020	WMISH: blastula & mid-gastrula [FIGURE 1]
18	Tgif	PMI_009201	McCauley, Akyar, Saad, Hinman; Devel (2015); DOI: 10.1242/dev.113043	qPCR: 0-24h [FIGURE 1]
18	Tgif	PMI_009201	Gildor, Cary, Lalzar, Hinman, Ben-Tabou de-Leon; Sci Rep (2019); DOI: 10.1038/s41598-019-52577-9	RNA-seq: view online at echinobase.org/shiny/quantdevPm
510	uncharacterized	* inferred *	* inferred *
734	Vasa	PMI_008239	Fresques, Zazueta-Novoa, Reich, Wessel; Dev Dyn (2014); DOI: 10.1002/dvdy.24038	WMISH: 0-120h [FIGURE 2]
734	Vasa	PMI_008239	Fresques, Wessel; Devel (2018); DOI: 10.1242/dev.155663	qPCR: 0-120h [FIGURE 1], WMISH: 36-72h [FIGURE1]
738	Wnt3	PMI_028809	McCauley, Akyar, Filliger, Hinman; Gene Expr Pat (2013); DOI: 10.1016/j.gep.2013.07.007	qPCR: 0-72h [FIGURE 2], WMISH: 24h [FIGURE 3] 36h [FIGURE 4] 48h [FIGURE 5] 72h [FIGURE 6]
738	Wnt3	PMI_028809	McCauley, Akyar, Saad, Hinman; Devel (2015); DOI: 10.1242/dev.113043	qPCR: 0-24h [FIGURE 1]
738	Wnt3	PMI_028809	Gildor, Cary, Lalzar, Hinman, Ben-Tabou de-Leon; Sci Rep (2019); DOI: 10.1038/s41598-019-52577-9	RNA-seq: view online at echinobase.org/shiny/quantdevPm
738	Wnt3	PMI_028809	Fresques, Zazueta-Novoa, Reich, Wessel; Dev Dyn (2014); DOI: 10.1002/dvdy.24038	WMISH: 0-120h [FIGURE 3]
58	Wnt8	PMI_018457	Yankura, Koechlein, Cryan, Cheatle, Hinman; PNAS (2013); DOI 10.1073/pnas.1220903110	WMISH: qPCR: 0-72h [SUPP FIG 4]
58	Wnt8	PMI_018457	McCauley, Akyar, Filliger, Hinman; Gene Expr Pat (2013); DOI: 10.1016/j.gep.2013.07.007	qPCR: 0-72h [FIGURE 2], WMISH: 24h [FIGURE 3] 36h [FIGURE 4] 48h [FIGURE 5] 72h [FIGURE 6]
58	Wnt8	PMI_018457	McCauley, Akyar, Saad, Hinman; Devel (2015); DOI: 10.1242/dev.113043	qPCR: 0-24h [FIGURE 1]
58	Wnt8	PMI_018457	Gildor, Cary, Lalzar, Hinman, Ben-Tabou de-Leon; Sci Rep (2019); DOI: 10.1038/s41598-019-52577-9	RNA-seq: view online at echinobase.org/shiny/quantdevPm
58	Wnt8	PMI_018457	Fresques, Zazueta-Novoa, Reich, Wessel; Dev Dyn (2014); DOI: 10.1002/dvdy.24038	WMISH: 0-120h [FIGURE 3]
560	Zic	PMI_029267	Yankura, Koechlein, Cryan, Cheatle, Hinman; PNAS (2013); DOI 10.1073/pnas.1220903110	qPCR: 0-72h [SUPP FIG 4]
560	Zic	PMI_029267	Gildor, Cary, Lalzar, Hinman, Ben-Tabou de-Leon; Sci Rep (2019); DOI: 10.1038/s41598-019-52577-9	RNA-seq: view online at echinobase.org/shiny/quantdevPm

### Sheet: edge_annotation
source		target
id	name	id	name		sign	Ref	Evidence Link
101	Gene X	78	Blimp1	#NAME?	-	-- this study --	* inferred *
771	Otx_bubble	78	Blimp1	#NAME?	+	Hinman, Nguyen, Cameron, Davidson; PNAS (2003); DOI 10.1073/pnas.2235868100	qPCR: Otx-Engrailed fusion protein [FIGURE 2]
78	Blimp1	29	Bra	#NAME?	+	Hinman, Nguyen, Cameron, Davidson; PNAS (2003); DOI 10.1073/pnas.2235868100	qPCR: Krox-MASO [FIGURE 2], [SUPP TABLE 1]
16	FoxA	29	Bra	#NAME?	-	Hinman, Nguyen, Cameron, Davidson; PNAS (2003); DOI 10.1073/pnas.2235868100	qPCR: Foxa-MASO [FIGURE 2], [SUPP TABLE 1]
515	Gata4/5/6	29	Bra	#NAME?	+	Hinman, Nguyen, Cameron, Davidson; PNAS (2003); DOI 10.1073/pnas.2235868100	qPCR: Gatae-MASO [FIGURE 2], [SUPP TABLE 1]
11	nβCat-TCF	29	Bra	#NAME?	+	McCauley, Akyar, Saad, Hinman; Devel (2015); DOI: 10.1242/dev.113043	WMISH: delta-cadherin [FIGURE 4], WMISH: LiCl [FIGURE 5]
771	Otx_bubble	29	Bra	#NAME?	+	Hinman, Nguyen, Cameron, Davidson; PNAS (2003); DOI 10.1073/pnas.2235868100	qPCR: Otx-Engrailed fusion protein [FIGURE 2]
89	Ets1	127	Delta	#NAME?	+	McCauley, Akyar, Saad, Hinman; Devel (2015); DOI: 10.1242/dev.113043	WMISH: Ets KD [FIGURE 7], qPCR: Ets KD [FIGURE 7]
108	HesC	127	Delta	#NAME?	-	-- this study --	WMISH: HesC KD [SUPPLEMENTAL FIG 3], qPCR: HesC KD [SUPPLEMENTAL FIG 3]
486	Six3	127	Delta	#NAME?	-	-- this study --	* inferred *
25	TBr	127	Delta	#NAME?	+	Hinman, Davidson; PNAS (2007); DOI 10.1073 pnas.0709994104	qPCR: Tbr MASO [FIGURE 9]
18	Tgif	127	Delta	#NAME?	-	-- this study --	WMISH: Tgif KD [SUPPLEMENTAL FIGURE]
127	Delta	495	DN_intercell	#NAME?	NA	-
5	Erg	5	Erg	#NAME?	+	McCauley, Weideman, Hinman; Dev Biol (2010); DOI 10.1016/j.ydbio.2009.11.020	WMISH: Erg MASO [FIGURE 4]
0	Hex	5	Erg	#NAME?	+	McCauley, Weideman, Hinman; Dev Biol (2010); DOI 10.1016/j.ydbio.2009.11.020	WMISH: 1/2 Hex MASO [FIGURE 4]
11	nβCat-TCF	5	Erg	#NAME?	+	McCauley, Akyar, Saad, Hinman; Devel (2015); DOI: 10.1242/dev.113043	WMISH: delta-cadherin [FIGURE 4]
25	TBr	5	Erg	#NAME?	+	McCauley, Weideman, Hinman; Dev Biol (2010); DOI 10.1016/j.ydbio.2009.11.020	WMISH: 1/2 Tbr MASO [FIGURE 4]
18	Tgif	5	Erg	#NAME?	+	McCauley, Weideman, Hinman; Dev Biol (2010); DOI 10.1016/j.ydbio.2009.11.020	WMISH: 1/2 Tgif MASO [FIGURE 4]
108	HesC	89	Ets1	#NAME?	-	-- this study --	* inferred *
0	Hex	89	Ets1	#NAME?	+	McCauley, Weideman, Hinman; Dev Biol (2010); DOI 10.1016/j.ydbio.2009.11.020	WMISH: Hex MASO [FIGURE 4], qPCR: Hex MASO [FIGURE 4]
11	nβCat-TCF	89	Ets1	#NAME?	+	McCauley, Akyar, Saad, Hinman; Devel (2015); DOI: 10.1242/dev.113043	WMISH: delta-cadherin [FIGURE 4], WMISH: LiCl [FIGURE 5]
486	Six3	89	Ets1	#NAME?	-	-- this study --	* inferred *
822	Dac	559	Eya		+	-- this study --	WMISH: Dach KD [SUPPLEMENTAL FIG 7]
487	Pax6	559	Eya	#NAME?	+	-- this study --	WMISH: Pax6 KD [SUPPLEMENTAL FIG 7]
486	Six3	559	Eya	#NAME?	+	-- this study --	WMISH: Six3 KD [SUPPLEMENTAL FIG 7]
29	Bra	16	FoxA		+	-- this study --	WMISH: Bra KD [SUPPLEMENTAL FIG 8]
16	FoxA	16	FoxA	#NAME?	-	Hinman, Nguyen, Cameron, Davidson; PNAS (2003); DOI 10.1073/pnas.2235868100	qPCR: Foxa-MASO [FIGURE 2], [SUPP TABLE 1], WMISH: foxa MASO [FIGURE 6]
101	Gene X	16	FoxA	#NAME?	-	McCauley, Akyar, Saad, Hinman; Devel (2015); DOI: 10.1242/dev.113043	* inferred *
0	Hex	16	FoxA	#NAME?	+	McCauley, Akyar, Saad, Hinman; Devel (2015); DOI: 10.1242/dev.113043	WMISH: 1/2 Hex KD [FIGURE 7]
492	NIC	16	FoxA	#NAME?	+	Hinman, Davidson; PNAS (2007); DOI 10.1073 pnas.0709994104	WMISH: 1/2 Delta MASO [FIGURE 2], qPCR: Delta-MASO [FIGURE 6]
11	nβCat-TCF	16	FoxA	#NAME?	+	McCauley, Akyar, Saad, Hinman; Devel (2015); DOI: 10.1242/dev.113043	WMISH: delta-cadherin [FIGURE 4], WMISH: LiCl [FIGURE 5]
771	Otx_bubble	16	FoxA	#NAME?	+	Hinman, Nguyen, Cameron, Davidson; PNAS (2003); DOI 10.1073/pnas.2235868100	qPCR: Otx-Engrailed fusion protein [FIGURE 2]
89	Ets1	514	FoxG	#NAME?	+	McCauley, Akyar, Saad, Hinman; Devel (2015); DOI: 10.1242/dev.113043	WMISH: Ets1 KD [FIGURE 6], qPCR: Ets1 KD [FIGURE 6]
16	FoxA	514	FoxG	#NAME?	+	McCauley, Akyar, Saad, Hinman; Devel (2015); DOI: 10.1242/dev.113043	WMISH: Foxa KD [FIGURE 6], qPCR: Foxa KD [FIGURE 6]
5	Erg	50	FoxN2/3	#NAME?	+	McCauley, Weideman, Hinman; Dev Biol (2010); DOI 10.1016/j.ydbio.2009.11.020	WMISH: Erg MASO [FIGURE 4], qPCR: Erg MASO [FIGURE 4]
0	Hex	50	FoxN2/3	#NAME?	+	McCauley, Weideman, Hinman; Dev Biol (2010); DOI 10.1016/j.ydbio.2009.11.020	WMISH: Hex MASO [FIGURE 4], qPCR: Hex MASO [FIGURE 4]
89	Ets1	513	Gata1/2/3	#NAME?	+	McCauley, Akyar, Saad, Hinman; Devel (2015); DOI: 10.1242/dev.113043	WMISH: Ets1 KD [FIGURE 6], qPCR: Ets1 KD [FIGURE 6]
16	FoxA	513	Gata1/2/3	#NAME?	+	McCauley, Akyar, Saad, Hinman; Devel (2015); DOI: 10.1242/dev.113043	WMISH: Foxa KD [FIGURE 6], qPCR: Foxa KD [FIGURE 6]
515	Gata4/5/6	513	Gata1/2/3	#NAME?	-	Hinman, Davidson; PNAS (2007); DOI 10.1073 pnas.0709994104	WMISH: Gatae MASO [FIGURE 3]
16	FoxA	515	Gata4/5/6	#NAME?	-	Hinman, Nguyen, Cameron, Davidson; PNAS (2003); DOI 10.1073/pnas.2235868100	qPCR: Foxa-MASO [FIGURE 2], WMISH: foxa MASO [FIGURE 6]
515	Gata4/5/6	515	Gata4/5/6	#NAME?	+	Hinman, Nguyen, Cameron, Davidson; PNAS (2003); DOI 10.1073/pnas.2235868100	qPCR: Gatae-MASO [FIGURE 2], [SUPP TABLE 1], WMISH: 1/2 gatae MASO [FIGURE 6]
101	Gene X	515	Gata4/5/6	#NAME?	-	McCauley, Akyar, Saad, Hinman; Devel (2015); DOI: 10.1242/dev.113043	* inferred *
0	Hex	515	Gata4/5/6	#NAME?	+	McCauley, Akyar, Saad, Hinman; Devel (2015); DOI: 10.1242/dev.113043	WMISH: 1/2 Hex KD [FIGURE 7]
492	NIC	515	Gata4/5/6	#NAME?	+	Hinman, Davidson; PNAS (2007); DOI 10.1073 pnas.0709994104	WMISH: delta MASO & dominant negative Notch [FIGURE 2], qPCR: Delta-MASO [FIGURE 6]
11	nβCat-TCF	515	Gata4/5/6	#NAME?	+	McCauley, Akyar, Saad, Hinman; Devel (2015); DOI: 10.1242/dev.113043	WMISH: delta-cadherin [FIGURE 4]
771	Otx_bubble	515	Gata4/5/6	#NAME?	+	Hinman, Nguyen, Cameron, Davidson; PNAS (2003); DOI 10.1073/pnas.2235868100	qPCR: Otx-Engrailed fusion protein [FIGURE 2]
89	Ets1	101	Gene X	#NAME?	+	McCauley, Akyar, Saad, Hinman; Devel (2015); DOI: 10.1242/dev.113043	* inferred *
16	FoxA	101	Gene X	#NAME?	+	McCauley, Akyar, Saad, Hinman; Devel (2015); DOI: 10.1242/dev.113043	* inferred *
78	Blimp1	108	HesC	#NAME?	-	-- this study --	WMISH: Blimp KD [FIGURE 1]
108	HesC	108	HesC	#NAME?	-	-- this study --	* inferred *
492	NIC	108	HesC	#NAME?	+	-- this study --	WMISH: DAPT [SUPPLEMENTAL FIG 3], qPCR: DAPT [SUPPLEMENTAL FIG 3]
18	Tgif	108	HesC	#NAME?	+	-- this study --	WMISH: Tgif KD [FIGURE 1]
5	Erg	0	Hex	#NAME?	+	McCauley, Weideman, Hinman; Dev Biol (2010); DOI 10.1016/j.ydbio.2009.11.020	WMISH: Erg MASO [FIGURE 4], qPCR: Erg MASO [FIGURE 4]
5	Erg	0	Hex	#NAME?	+	McCauley, Akyar, Saad, Hinman; Devel (2015); DOI: 10.1242/dev.113043	WMISH: Erg KD [FIGURE 7], qPCR: Erg KD [FIGURE 7]
89	Ets1	0	Hex	#NAME?	+	McCauley, Akyar, Saad, Hinman; Devel (2015); DOI: 10.1242/dev.113043	WMISH: Ets KD [FIGURE 7], qPCR: Ets KD [FIGURE 7]
515	Gata4/5/6	0	Hex	#NAME?	+	McCauley, Akyar, Saad, Hinman; Devel (2015); DOI: 10.1242/dev.113043	WMISH: Gata4/5/6 KD [FIGURE 7], qPCR: Gata4/5/6 KD [FIGURE 7]
0	Hex	0	Hex	#NAME?	+	McCauley, Weideman, Hinman; Dev Biol (2010); DOI 10.1016/j.ydbio.2009.11.020	WMISH: 1/2 Hex MASO [FIGURE 4]
492	NIC	0	Hex	#NAME?	+	McCauley, Akyar, Saad, Hinman; Devel (2015); DOI: 10.1242/dev.113043	WMISH: DAPT [FIGURE 7], qPCR: DAPT [FIGURE 7]
25	TBr	0	Hex	#NAME?	+	McCauley, Weideman, Hinman; Dev Biol (2010); DOI 10.1016/j.ydbio.2009.11.020	WMISH: Tbr MASO [FIGURE 4], qPCR: Tbr MASO [FIGURE 4]
18	Tgif	0	Hex	#NAME?	+	McCauley, Weideman, Hinman; Dev Biol (2010); DOI 10.1016/j.ydbio.2009.11.020	WMISH: 1/2 Tgif MASO [FIGURE 4]
495	DN_intercell	492	NIC	#NAME?	+	-
243	Notch	492	NIC	#NAME?	+	-
78	Blimp1	34	Otx	#NAME?	+	Hinman, Nguyen, Cameron, Davidson; PNAS (2003); DOI 10.1073/pnas.2235868100	qPCR: Krox-MASO [FIGURE 2], [SUPP TABLE 1]
771	Otx_bubble	34	Otx	#NAME?	+	Hinman, Nguyen, Cameron, Davidson; PNAS (2003); DOI 10.1073/pnas.2235868100	qPCR: Otx-Engrailed fusion protein [FIGURE 2]
25	TBr	34	Otx	#NAME?	+	Hinman, Davidson; PNAS (2007); DOI 10.1073 pnas.0709994104	qPCR: Tbr MASO [FIGURE 9]
25	TBr	34	Otx	#NAME?	+	Hinman, Nguyen, Davidson; Dev Biol (2007); DOI 10.1016/j.ydbio.2007.09.006	qPCR: Tbr MASO [FIGURE 1], qPCR: Otx reporter + Tbr MASO [FIGURE 7]
763	Mat Otx	771	Otx_bubble	#NAME?	+	-
34	Otx	771	Otx_bubble	#NAME?	+	-
559	Eya	487	Pax6	#NAME?	-	-- this study --	WMISH: Eya KD [SUPPLEMENTAL FIG 7]
492	NIC	487	Pax6	#NAME?	+	-- this study --	WMISH: DAPT [SUPPLEMENTAL FIG 7]
487	Pax6	487	Pax6	#NAME?	-	-- this study --	WMISH: Pax6 KD [SUPPLEMENTAL FIG 7]
730	Six1/2	487	Pax6	#NAME?	+	-- this study --	WMISH: Six1/2 KD [SUPPLEMENTAL FIG 7]
822	Dac	730	Six1/2		+	-- this study --	WMISH: Dach KD [SUPPLEMENTAL FIG 7]
559	Eya	730	Six1/2	#NAME?	-	-- this study --	WMISH: Eya KD [SUPPLEMENTAL FIG 7]
487	Pax6	730	Six1/2	#NAME?	+	-- this study --	WMISH: Pax6 KD [SUPPLEMENTAL FIG 7]
730	Six1/2	730	Six1/2	#NAME?	+	-- this study --	WMISH: Six1/2 KD [SUPPLEMENTAL FIG 7]
492	NIC	486	Six3	#NAME?	+	-- this study --	WMISH: DAPT [FIGURE 2], DAPT [SUPPLEMENTAL FIG 6]
487	Pax6	486	Six3	#NAME?	+	-- this study --	WMISH: Pax6 KD [SUPPLEMENTAL FIG 7]
486	Six3	486	Six3	#NAME?	-	-- this study --	WMISH: Six3 KD [SUPPLEMENTAL FIG 7]
16	FoxA	25	TBr	#NAME?	-	Hinman, Nguyen, Cameron, Davidson; PNAS (2003); DOI 10.1073/pnas.2235868100	qPCR: Foxa-MASO [FIGURE 2], [SUPP TABLE 1]
515	Gata4/5/6	25	TBr	#NAME?	+	Hinman, Nguyen, Cameron, Davidson; PNAS (2003); DOI 10.1073/pnas.2235868100	qPCR: Gatae-MASO [FIGURE 2], [SUPP TABLE 1], WMISH: 1/2 gatae MASO [FIGURE 6]
771	Otx_bubble	25	TBr	#NAME?	+	Hinman, Nguyen, Cameron, Davidson; PNAS (2003); DOI 10.1073/pnas.2235868100	qPCR: Otx-Engrailed fusion protein [FIGURE 2], WMISH: 1/2 gatae MASO [FIGURE 6]
510	uncharacterized	25	TBr	#NAME?	+	McCauley, Weideman, Hinman; Dev Biol (2010); DOI 10.1016/j.ydbio.2009.11.020	* inferred *
5	Erg	18	Tgif	#NAME?	+	McCauley, Weideman, Hinman; Dev Biol (2010); DOI 10.1016/j.ydbio.2009.11.020	WMISH: Erg MASO [FIGURE 4]
0	Hex	18	Tgif	#NAME?	+	McCauley, Weideman, Hinman; Dev Biol (2010); DOI 10.1016/j.ydbio.2009.11.020	WMISH: Hex MASO [FIGURE 4]
18	Tgif	18	Tgif	#NAME?	-	McCauley, Weideman, Hinman; Dev Biol (2010); DOI 10.1016/j.ydbio.2009.11.020	WMISH: 1/2 Tgif MASO [FIGURE 4]
11	nβCat-TCF	738	Wnt3	#NAME?	+	McCauley, Akyar, Saad, Hinman; Devel (2015); DOI: 10.1242/dev.113043	* inferred *
